# Multistage and transmission-blocking targeted antimalarials discovered from the open-source MMV Pandemic Response Box

**DOI:** 10.1101/2020.06.05.133405

**Authors:** Janette Reader, Mariёtte E. van der Watt, Dale Taylor, Claire Le Manach, Nimisha Mittal, Sabine Ottilie, Anjo Theron, Phanankosi Moyo, Erica Erlank, Luisa Nardini, Nelius Venter, Sonja Lauterbach, Belinda Bezuidenhout, Andre Horatscheck, Ashleigh van Heerden, Grant A. Boyle, David Calvo, Dalu Mancama, Theresa L. Coetzer, Elizabeth A. Winzeler, James Duffy, Lizette L. Koekemoer, Gregory Basarab, Kelly Chibale, Lyn-Marié Birkholtz

## Abstract

New chemical matter is needed to target the divergent biology associated with the different life cycle stages of *Plasmodium*. Here, we report the parallel screening of the Medicines for Malaria Venture Pandemic Response Box to identify multistage-active and stage-specific compounds against various life cycle stages of *Plasmodium* parasites (asexual parasites, stage IV/V gametocytes, gametes, oocysts and liver stages) and for endectocidal activity. Hits displayed unique chemotypes and included two multistage-active compounds, 16 asexual-targeted, six with prophylactic potential and ten gametocyte-targeted compounds. Notably, four structurally diverse gametocyte-targeted compounds with potent transmission-blocking activity were identified: the JmjC inhibitor ML324, two azole antifungals including eberconazole, and the antitubercular clinical candidate SQ109. Besides ML324, none of these have previously attributed antiplasmodial activity, emphasizing the success of *de novo* parallel screening against different *Plasmodium* stages to deliver leads with novel modes-of-action. Importantly, the discovery of such transmission-blocking targeted compounds covers a previously unexplored base for delivery of compounds required for malaria elimination strategies.
