## Supplementary file 3 for "Multistage and transmission-blocking targeted antimalarials discovered from the open-source MMV Pandemic Response Box"

### Sheet: Sheet1
Compound ID	Number of biological repeats	Number of mosquitoes in treated sample	Number of mosquitoes in control sample	Prevalence (%)		Oocyst Intensity per mosquito (avg)		Oocyst formation inhibition (%)
				2 µM	(±S.E.)	2 µM	(±S.E.)	%TBA	(±S.E.)	%TRA	(±S.E.)
MMV000043	4	80	67	44	9.16704	1.1818	0.590291	39	13.88	77	9.04
MMV1006203	4	103	107	25.36	9.23649	0.532143	0.299574	60	14.23	82	11.76
MMV1174026	5	94	82	49.56	7.48808	1.27005	0.432298	37	7.43	79	4.72			%TBA = reduction in prevalence
MMV1557856	4	80	107	27.54	5.80142	0.585165	0.17919	56	6.90	81	7.03			% TRA = reduction in intensity
MMV1578570	4	68	48	40.84	9.32166	1.17496	0.683065	48	8.49	81	5.83
MMV1580483	3	54	68	36.02	18.5749	0.689255	0.347825	38	31.20	77	12.70
MMV1580488	3	50	47	37.45	13.3261	0.876089	0.399498	57	16.43	91	4.49
MMV1580843	3	40	34	60.66	14.9891	1.99108	0.6074	34	17.54	80	5.44
MMV1580853	4	98	94	46.8	13.6131	1.22098	0.505606	28	15.85	60	14.68
MMV1581558	3	42	47	35.73	14.7437	1.51126	0.94452	58	17.20	82	11.27
MMV1582495	4	54	56	35.43	10.4504	0.711786	0.310144	56	10.45	86	4.11
MMV1634399	4	56	56	33.75	10.1684	1.1325	0.48907	60	9.87	80	7.08
MMV1634491	3	55	42	55.58	6.6086	2.45583	0.868471	41	4.80	74	6.58
MMV1634492	2	27	19	19.44	2.77778	0.333333	0.111111	79	4.17	96	1.65
MMV394033	4	98	83	37.79	13.4648	1.01995	0.427542	45	11.94	79	3.00
MMV396785	4	71	94	36.72	14.2791	0.367176	0.545827	44	20.18	68	15.34
MMV687273	3	43	42	59.24	8.81022	2.07581	0.206568	36	10.66	76	4.75
																Each dot represents the total number of oocysts in a single mosquito midgut. The Mann Whitney Test was used to compare the statistical significance between the different treatments and the control. Statistical strength of significance are indicated as *( p<0.1), **( p<0.01), ***( p<0.001) or **** (p<0.0001) above the graph. If non-significant statistical difference were found, it is indicated by …
