## Supplementary file 1 for "Multistage and transmission-blocking targeted antimalarials discovered from the open-source MMV Pandemic Response Box"

### Sheet: Sheet1
Compound ID	Disease area	Asexual Inhibition (%) 2 µM	Final Primary Screen Gametocyte Inhibition (%) 5 µM	CHO Viability (%) 2 µM	P. berghei Liver Stage Inhibition (%) 5 µM	Location in Supra-Hexagonal Maps
MMV000008	Antibacterials	85.7772	6.0035	95.9135	14.3175	A1
MMV000028	Antibacterials	23.3515	22.218	100	66.425	B1
MMV000043	Antibacterials	56.4658	79.6318	95.5633	38.2	C1
MMV000051	Antibacterials	72.9285	24.2095	89.47	92.175	D1
MMV000725	Antibacterials	95.3957	91.6403	98.9274	42.15	E1
MMV001014	Antibacterials	50.3516	5.75423	100	28.125	F1
MMV001438	Antibacterials	71.4952	15.7601	87.1439	0	G1
MMV002169	Antibacterials	40.0644	4.2384	94.3304	22.945	H1
MMV002224	Antibacterials	25.8841	6.12938	100	15.975	I1
MMV002260	Antibacterials	48.7785	41.5832	100	4.19	J1
MMV002287	Antibacterials	42.4872	28.2345	92.1551	13.8625	K1
MMV002354	Antibacterials	-0.279503	36.1182	100	0	L1
MMV002459	Antibacterials	-2.54201	6.31612	100	36.34	M1
MMV002516	Antibacterials	5.57172	10.6903	100	0	N1
MMV002560	Antibacterials	7.73642	22.6023	100	34.0175	O1
MMV002612	Antibacterials	30.5643	6.01181	100	25.55	P1
MMV002665	Antibacterials	23.9566	15.6037	83.8031	19.7625	Q1
MMV002676	Antibacterials	26.0373	9.33857	100	33.9625	R1
MMV002722	Antibacterials	48.5731	22.3199	89.6464	33.21	S1
MMV002740	Antibacterials	8.34598	30.0979	100	17.0825	T1
MMV003069	Antibacterials	35.2845	28.0576	100	32	A2
MMV003137	Antibacterials	-1.13863	21.0162	90.8503	34.02	B2
MMV003249	Antibacterials	38.0989	38.0917	96.0271	14.3325	C2
MMV011565	Antibacterials	66.929	13.5398	85.3691	78.575	D2
MMV020752	Antibacterials	82.9274	20.9433	100	0	E2
MMV021759	Antibacterials	47.8313	4.24898	100	48.9	F2
MMV030787	Antibacterials	49.5755	43.7044	100	52.55	G2
MMV046261	Antibacterials	13.051	0	84.5339	26.2	H2
MMV093250	Antibacterials	75.641	1.7696	82.5621	37.1	I2
MMV099714	Antibacterials	77.4186	59.6661	100	28.395	J2
MMV102270	Antibacterials	44.1744	17.6958	98.0015	58.35	K2
MMV102833	Antibacterials	73.5882	13.8859	100	11.04	L2
MMV108465	Antibacterials	18.3126	62.4226	89.7638	43.225	M2
MMV1229204	Antibacterials	4.95124	0	94.2421	21.8975	N2
MMV1230557	Antibacterials	6.58071	0	100	12.6425	O2
MMV124656	Antibacterials	33.9643	70.4899	100	0	P2
MMV1341773	Antibacterials	6.30121	16.87	100	17.95	Q2
MMV141011	Antibacterials	9.26944	30.2003	98.3574	0	R2
MMV1480967	Antibacterials	20.8495	16.8942	82.2371	15.05	S2
MMV1483032	Antibacterials	29.9102	16.9071	99.8807	34.475	T2
MMV1505642	Antibacterials	6.7512	0	94.9739	38	A3
MMV1549626	Antibacterials	17.3231	45.0786	100	18.7553	B3
MMV1578554	Antibacterials	42.2211	11.4294	100	35.755	C3
MMV1578555	Antibacterials	35.1438	91.5971	100	3.8875	D3
MMV1578556	Antibacterials	7.00693	0	100	29.2075	E3
MMV1578557	Antibacterials	6.39766	0	100	17.0425	F3
MMV1578558	Antibacterials	29.0549	17.4672	100	39.9	G3
MMV1578559	Antibacterials	20.0369	20.2661	100	11.5475	H3
MMV1578561	Antibacterials	22.4071	0	96.7839	72.45	I3
MMV1578562	Antibacterials	43.5907	6.95039	84.075	25.675	J3
MMV1578563	Antibacterials	7.60363	18.3447	80.3762	7.99	K3
MMV1578564	Antibacterials	54.5119	17.7992	100	8.75325	L3
MMV1578565	Antibacterials	14.2081	6.78654	68.874	40.1925	M3
MMV1578566	Antibacterials	6.88534	2.44349	100	0	N3
MMV1578568	Antibacterials	12.4598	28.3642	100	23.655	O3
MMV1578569	Antibacterials	10.8025	0	91.8134	0	P3
MMV1578570	Antibacterials	68.6542	91.0218	100	0	Q3
MMV1578571	Antibacterials	-1.08303	0	100	51.45	R3
MMV1578572	Antibacterials	-4.54758	28.9431	91.3883	9.85	S3
MMV1578573	Antibacterials	0.401085	0	90.9933	31.1175	T3
MMV1578574	Antibacterials	72.0886	0	99.2951	0	A4
MMV1578575	Antibacterials	1.3751	1.99873	100	36.1925	B4
MMV1578576	Antibacterials	37.0971	21.785	100	0	C4
MMV1578577	Antibacterials	34.9661	12.5116	100	11.725	D4
MMV1578578	Antibacterials	52.7951	0	88.2623	53.775	E4
MMV1578579	Antibacterials	1.424	3.84947	100	30.025	F4
MMV1578842	Antibacterials	18.5626	19.2602	98.9274	61.95	G4
MMV1578884	Antibacterials	42.9065	12.3748	100	74.675	H4
MMV1578885	Antibacterials	36.9573	4.31686	95.8014	33.115	I4
MMV1578886	Antibacterials	5.52145	11.2969	75.8446	0	J4
MMV1578889	Antibacterials	4.50823	6.61107	100	0	K4
MMV1578890	Antibacterials	8.89213	0	85.0433	0.5625	L4
MMV1578891	Antibacterials	29.5122	25.3631	100	2.8225	M4
MMV1578897	Antibacterials	57.7464	4.69869	100	78.45	N4
MMV1578898	Antibacterials	6.15585	8.21096	90.4847	29.34	O4
MMV1578899	Antibacterials	8.06483	4.24448	100	0	P4
MMV1578925	Antibacterials	-4.14293	35.2817	90.9023	7.015	Q4
MMV1579354	Antibacterials	16.6048	0.86405	100	19.1	R4
MMV1579775	Antibacterials	6.61705	6.40399	82.6226	20.275	S4
MMV1579776	Antibacterials	3.14992	7.57357	100	19.325	T4
MMV1579777	Antibacterials	38.7205	21.313	95.9366	19.1325	A5
MMV1579778	Antibacterials	34.3701	77.2802	100	36.55	B5
MMV1579779	Antibacterials	20.6337	50.0326	100	11.775	C5
MMV1579780	Antibacterials	45.544	0	100	17.105	D5
MMV1579781	Antibacterials	35.4983	11.5131	100	8.735	E5
MMV1579782	Antibacterials	35.2579	21.6202	95.411	4.18525	F5
MMV1579783	Antibacterials	14.9335	21.9034	100	0	G5
MMV1579784	Antibacterials	-5.74021	5.83729	100	0	H5
MMV1579785	Antibacterials	8.97737	14.46	91.1111	14.585	I5
MMV1579786	Antibacterials	-16.3692	23.9048	100	7.0975	J5
MMV1579787	Antibacterials	30.7188	19.841	100	27.3108	K5
MMV1579788	Antibacterials	13.065	15.2289	100	11.1525	L5
MMV1579844	Antibacterials	11.1183	11.427	100	0	M5
MMV1579845	Antibacterials	-14.1635	24.3004	100	0	N5
MMV1579846	Antibacterials	43.4391	0	100	81.575	O5
MMV1579847	Antibacterials	44.2884	36.6476	100	20.4175	P5
MMV1579849	Antibacterials	10.1331	14.2831	100	26.4	Q1
MMV1579850	Antibacterials	36.1959	10.3445	94.3632	0	R5
MMV1579878	Antibacterials	-19.4753	18.2556	100	0	S5
MMV1580173	Antibacterials	40.7582	0	100	69.125	T5
MMV1580839	Antibacterials	26.6712	55.4765	96.0179	23.565	A6
MMV1580840	Antibacterials	19.9364	0	84.0331	11.7607	B6
MMV1580841	Antibacterials	-17.5135	27.0668	91.2162	0	C6
MMV1580842	Antibacterials	27.6616	1.66537	88.7083	45.725	D6
MMV1580843	Antibacterials	57.0262	80.9648	100	33.3225	E6
MMV1580844	Antibacterials	51.1279	9.40849	89.5495	70.225	F6
MMV1580845	Antibacterials	24.5905	0	91.7003	0.6	G6
MMV1580846	Antibacterials	58.0886	62.7513	100	19.85	H6
MMV1580847	Antibacterials	72.8905	63.4148	100	37.6525	I6
MMV1580848	Antibacterials	29.7186	0	100	53.1	J6
MMV1580849	Antibacterials	29.056	29.7093	89.1817	68.425	K6
MMV1580850	Antibacterials	9.5922	43.7089	86.3747	6.9	L6
MMV1580851	Antibacterials	2.7502	0	100	15.25	M6
MMV1580852	Antibacterials	42.9948	12.2798	93.411	40.025	N6
MMV1580853	Antibacterials	54.0457	62.4135	90.2317	15.425	O6
MMV1580854	Antibacterials	8.28422	0	64.8457	18.65	P6
MMV1580855	Antibacterials	49.768	30.7093	93.4307	8.535	Q2
MMV1581545	Antibacterials	30.514	6.18648	81.2912	0	R6
MMV1581546	Antibacterials	1.55815	4.14199	85.1644	39.9303	S6
MMV1581547	Antibacterials	18.258	0	96.9049	39.75	T6
MMV1581548	Antibacterials	21.3897	41.8152	98.3757	26.2	A7
MMV1581549	Antibacterials	66.0413	0	100	76.925	B7
MMV1581550	Antibacterials	91.1502	18.683	84.4009	31.65	C7
MMV1581551	Antibacterials	3.14136	50.3268	100	7.025	D7
MMV1581552	Antibacterials	6.30112	8.98478	99.5184	17.875	E7
MMV1581553	Antibacterials	-3.0575	26.0109	90.611	24.34	F7
MMV1581554	Antibacterials	91.0048	19.741	97.4563	43.9	G7
MMV1581555	Antibacterials	-7.12851	0	96.4773	0	H7
MMV1581556	Antibacterials	16.9173	19.1008	93.5159	21.87	I7
MMV1581557	Antibacterials	1.01035	12.0006	78.2653	5.96525	J7
MMV1581558	Antibacterials	79.2578	90.8379	100	73.275	K7
MMV1581559	Antibacterials	85.1556	22.5252	92.4153	0	L7
MMV1582382	Antibacterials	5.76598	0.677813	85.1919	5.53075	M7
MMV1582487	Antibacterials	17.7968	10.2425	97.3891	24.2927	N7
MMV1582488	Antibacterials	19.4162	10.9586	100	2.3675	O7
MMV1582489	Antibacterials	22.2571	11.453	36.1446	18.3	P7
MMV1582490	Antibacterials	16.6512	0	96.0577	7.3	Q3
MMV1582491	Antibacterials	7.54216	8.01519	100	0	R7
MMV1582492	Antibacterials	15.266	0	97.8241	31.85	S7
MMV1582493	Antibacterials	-8.7445	30.4557	84.0331	19.7925	T7
MMV1582494	Antibacterials	-13.1317	19.6548	85.1644	31.1775	A8
MMV1582495	Antibacterials	15.266	73.2968	100	0	B8
MMV1582496	Antibacterials	56.1096	52.4613	100	22.275	C8
MMV1582497	Antibacterials	17.9619	82.7587	90.9933	32.45	D8
MMV1582498	Antibacterials	-9.35822	33.8045	91.3883	25.622	E8
MMV1593531	Antibacterials	39.4942	13.8049	93.5949	44.3	F8
MMV1593532	Antibacterials	22.5612	0.604138	83.3488	0	G8
MMV1593533	Antibacterials	-2.36606	27.6602	93.7787	63.875	H8
MMV1593534	Antibacterials	-11.194	30.1677	100	41.2575	I8
MMV1593535	Antibacterials	-7.3187	15.3944	80.1354	42.425	J8
MMV1593537	Antibacterials	73.9612	0	97.2724	27.7425	K8
MMV1593538	Antibacterials	12.3341	9.64001	100	19.95	L8
MMV1593539	Antibacterials	61.5042	27.984	100	0	M8
MMV1593540	Antibacterials	78.3409	30.9179	89.3656	2.8375	N8
MMV1593541	Antibacterials	82.9512	98.571	0	13.6	O8
MMV1593542	Antibacterials	18.9162	0	95.4337	7.88825	P8
MMV1613559	Antibacterials	20.8024	25.7736	100	12.4	Q4
MMV1613560	Antibacterials	30.7765	1.87298	82.9298	12.2425	R8
MMV1613562	Antibacterials	30.666	1.51551	100	25.3	S8
MMV1613563	Antibacterials	12.9693	6.67573	100	56.525	T8
MMV1633674	Antibacterials	68.8063	7.82593	77.848	52.95	A9
MMV1633675	Antibacterials	26.0116	12.4362	93.2783	38.55	B9
MMV1633965	Antibacterials	8.56372	23.0118	100	46.8	C9
MMV1633966	Antibacterials	11.8855	31.2065	98.61	24.0675	D9
MMV1633967	Antibacterials	37.6655	74.9507	93.9626	55.5	E9
MMV1633970	Antibacterials	0.633041	12.3702	93.9626	29.4075	F9
MMV1634383	Antibacterials	-6.83644	23.6894	93.2271	10.65	G9
MMV1634384	Antibacterials	0.194259	9.1631	99.981	69.225	H9
MMV1634387	Antibacterials	4.78075	0	100	3.4	I9
MMV1634390	Antibacterials	0.638242	27.4333	92.7765	25.875	J9
MMV1634391	Antibacterials	68.7302	67.0943	34.6309	85.825	K9
MMV1634399	Antibacterials	75.9473	93.2322	77.5391	26.99	L9
MMV1634402	Antibacterials	76.759	78.2457	100	35.9	M9
MMV1634403	Antibacterials	0.686502	39.1331	75.3907	9.05	N9
MMV1634557	Antibacterials	-1.81662	13.3389	100	25.5	O9
MMV1663457	Antibacterials	6.84901	8.64796	100	25.3775	P9
MMV1782140	Antibacterials	23.0554	1.27443	94.3447	63.4	Q1
MMV1782215	Antibacterials	34.738	30.6087	100	9.621	R9
MMV1782402	Antibacterials	33.5964	85.0955	100	37.0225	S9
MMV1782403	Antibacterials	46.0013	36.737	91.8134	4.975	T9
MMV1782411	Antibacterials	29.0559	9.7908	86.2754	29.265	A10
MMV233495	Antibacterials	55.0318	47.3263	75.9732	27.5825	B10
MMV292173	Antibacterials	29.1444	13.1932	100	0	C10
MMV303733	Antibacterials	81.6169	50.77	100	21.7375	D10
MMV374187	Antibacterials	20.2525	10.6156	100	0	E10
MMV422940	Antibacterials	3.798	26.7061	100	45.425	F10
MMV452821	Antibacterials	33.3549	22.8977	89.927	21.05	G10
MMV508427	Antibacterials	5.85122	0.0830841	87.4641	42.05	H10
MMV565773	Antibacterials	71.787	40.5803	100	12.39	I10
MMV637659	Antibacterials	69.7197	11.7141	84.1961	17.1	J10
MMV637945	Antibacterials	11.1672	0	90.9707	20.34	K10
MMV687273	Antibacterials	11.6535	90.789	93.2581	21.795	L10
MMV687696	Antibacterials	31.6555	0	91.1457	72.125	M10
MMV687800	Antibacterials	82.2343	15.9521	96.5369	59.4	N10
MMV687801	Antibacterials	42.9188	25.0391	84.9511	32.9	O10
MMV688755	Antibacterials	0.353539	3.31596	92.669	31.4625	P10
MMV688756	Antibacterials	37.0714	0	100	50.25	Q2
MMV689758	Antibacterials	82.9105	49.3336	100	31.125	R10
MMV811071	Antibacterials	9.84101	10.0794	70.5041	16.4925	S10
MMV831201	Antibacterials	37.2111	34.6365	83.0248	32.08	T10
MMV975972	Antibacterials	31.4654	78.8081	70.2634	23.995	A11
MMV000059	Antifungals	-3.00924	9.2829	100	4.6525	B11
MMV002337	Antifungals	-1.25116	0	76.0866	19.2	C11
MMV002350	Antifungals	36.7728	43.8054	100	22.07	D11
MMV002565	Antifungals	8.20931	11.7697	100	9.8425	E11
MMV002731	Antifungals	9.79592	58.1831	95.1843	14.155	F11
MMV003143	Antifungals	-7.16324	11.8087	100	0	G11
MMV004508	Antifungals	-11.0332	0	100	7.9	H11
MMV1009286	Antifungals	2.15246	0	88.6055	23.7052	I11
MMV1578560	Antifungals	1.40208	93.6217	100	20.2335	J11
MMV1634358	Antifungals	89.5613	4.53038	100	40.525	K11
MMV1634359	Antifungals	-1.70942	0	100	29.125	L11
MMV1634360	Antifungals	22.0275	8.86356	100	14.075	M11
MMV1634361	Antifungals	31.2981	26.5003	100	15.8175	N11
MMV1634362	Antifungals	-2.0498	14.9651	92.4916	0	O11
MMV1634363	Antifungals	2.75549	0	90.0793	23.6	P11
MMV1634386	Antifungals	7.20162	25.9076	92.3077	40.025	Q3
MMV1634491	Antifungals	56.2461	99.774	100	26.715	R11
MMV1634492	Antifungals	94.0557	81.4196	100	53.2025	S11
MMV1634493	Antifungals	11.5352	0	100	57.65	T11
MMV1634494	Antifungals	0.721309	23.2706	94.882	29.645	A12
MMV1645051	Antifungals	27.618	57.0356	89.1817	15.9	B12
MMV1782108	Antifungals	84.7507	10.3621	100	40.7303	C12
MMV1782109	Antifungals	23.0217	32.5936	95.1063	21.825	D12
MMV1782110	Antifungals	-4.0652	0	87.7107	43.85	E12
MMV1782212	Antifungals	-6.14486	0	94.6493	15.6375	F12
MMV1782216	Antifungals	1.93272	6.50616	93.2783	32.41	G12
MMV1782217	Antifungals	-0.00494146	66.2061	95.411	43.525	H12
MMV1782218	Antifungals	1.37261	13.3707	95.411	36.75	I12
MMV1782221	Antifungals	9.38848	7.59292	98.4576	19.11	J12
MMV1782223	Antifungals	-4.47519	0	100	26.09	K12
MMV1782224	Antifungals	48.6562	16.446	100	24.01	L12
MMV1782225	Antifungals	2.42045	5.20261	100	24.125	M12
MMV1782226	Antifungals	0.632903	0	95.7156	7.875	N12
MMV1782227	Antifungals	3.72561	0	100	5.185	O12
MMV1782351	Antifungals	-12.6358	0	99.8286	11.405	P12
MMV1782354	Antifungals	2.17659	5.39502	90.7299	58.775	Q4
MMV1782387	Antifungals	-2.02567	0	100	3.065	R12
MMV1782388	Antifungals	-10.3471	8.84444	95.1063	18.415	S12
MMV1782389	Antifungals	-9.09556	3.75087	100	15.4585	T12
MMV344625	Antifungals	6.96309	0	99.067	30.8	A13
MMV396785	Antifungals	92.0832	100.126	100	73.975	B13
MMV637104	Antifungals	-5.02997	8.91232	92.3643	10.175	C13
MMV637528	Antifungals	10.1282	1.5495	100	46.4175	D13
MMV637533	Antifungals	2.91629	0	100	16.375	E13
MMV640014	Antifungals	-5.87687	0	85.6617	18.6125	F13
MMV689401	Antifungals	18.7847	3.98	91.693	34.69	G13
MMV001726	Antivirals	83.2816	6.89655	90.1715	19.27	H13
MMV001761	Antivirals	6.20066	0.568081	83.4699	7.49	I13
MMV001793	Antivirals	33.2774	0	100	13.3818	J13
MMV001961	Antivirals	21.3189	15.6946	98.4576	26.6975	K13
MMV002015	Antivirals	11.9325	61.0438	97.8483	22.8803	L13
MMV002505	Antivirals	26.1523	44.1746	90.6935	23.0175	M13
MMV002780	Antivirals	42.5803	9.41968	100	19.025	N13
MMV003291	Antivirals	50.7213	45.6213	100	0	O13
MMV003297	Antivirals	15.1332	0	89.5451	15.25	P13
MMV003738	Antivirals	28.2961	12.0296	95.3915	29.1375	Q1
MMV003820	Antivirals	-11.158	0	100	26.625	R13
MMV009948	Antivirals	60.6061	0	87.5997	8.45	S13
MMV010036	Antivirals	62.1832	34.3785	76.4033	72.775	T13
MMV018362	Antivirals	26.9692	0	100	38.4925	A14
MMV019724	Antivirals	70.546	60.5584	79.5967	52.7	B14
MMV056052	Antivirals	4.79785	8.29808	86.9799	0	C14
MMV098836	Antivirals	45.4336	62.1611	100	48.9	D14
MMV1006203	Antivirals	-2.86394	85.4416	91.6331	30.35	E14
MMV1165877	Antivirals	37.1005	10.8367	100	26.01	F14
MMV1174026	Antivirals	-4.84425	89.2913	100	54.4	G14
MMV1557856	Antivirals	75.749	76.8602	100	37.5375	H14
MMV1580478	Antivirals	-36.4816	17.6919	89.7539	9.325	I14
MMV1580480	Antivirals	24.2602	4.93257	97.8483	9.8275	J14
MMV1580482	Antivirals	66.0485	65.5074	67.9772	33.2	K14
MMV1580483	Antivirals	68.1253	92.0416	99.8098	64.6	L14
MMV1580484	Antivirals	-1.68643	14.0923	85.1603	27.025	M14
MMV1580485	Antivirals	21.2088	0	99.524	33.1675	N14
MMV1580486	Antivirals	-8.09682	39.1132	85.1919	24.8025	O14
MMV1580487	Antivirals	18.8153	14.4684	100	13.715	P14
MMV1580488	Antivirals	68.5616	81.4339	100	24.475	Q2
MMV1580489	Antivirals	21.8136	43.99	100	6.025	R14
MMV1580490	Antivirals	13.7495	14.794	85.1364	25.63	S14
MMV1580491	Antivirals	16.2579	17.2696	100	0	T14
MMV1580492	Antivirals	78.3818	84.6759	100	21.6425	A15
MMV1580493	Antivirals	13.8868	0	100	16.21	B15
MMV1580494	Antivirals	49.0884	10.7026	94.8017	6.725	C15
MMV1580495	Antivirals	61.6847	12.518	100	0	D15
MMV1580496	Antivirals	73.4927	91.1905	100	63.5	E15
MMV1580497	Antivirals	36.602	8.1419	100	0	F15
MMV1580498	Antivirals	24.1555	6.33545	100	39.5325	G15
MMV1580499	Antivirals	22.5623	6.81612	98.0006	0	H15
MMV1580500	Antivirals	20.3063	21.5777	100	29.3475	I15
MMV1580501	Antivirals	-0.101876	17.0653	87.7061	31.6345	J15
MMV1580502	Antivirals	16.6514	31.0203	100	1.455	K15
MMV1580503	Antivirals	-13.1446	24.1945	100	27.4	L15
MMV1580504	Antivirals	18.5762	0	97.8971	25.2175	M15
MMV1580505	Antivirals	62.9223	0	100	33.45	N15
MMV1580794	Antivirals	31.7096	2.47576	100	5.8	O15
MMV1580796	Antivirals	10.8776	0	100	62.775	P15
MMV1580797	Antivirals	15.2515	32.2362	100	36.65	Q3
MMV1580798	Antivirals	-9.7459	23.5876	80.3555	8.835	R15
MMV1580799	Antivirals	35.6902	11.6087	81.5333	8.2125	S15
MMV1580800	Antivirals	-2.84837	53.8662	100	12.39	T15
MMV1580801	Antivirals	37.5934	13.3351	100	24.5075	A16
MMV1581029	Antivirals	3.71931	2.92847	100	6.7325	B16
MMV1581030	Antivirals	10.6533	17.2578	100	3.1835	C16
MMV1581031	Antivirals	2.29229	6.99301	84.4009	1.85	D16
MMV1581032	Antivirals	30.9572	0	100	17.975	E16
MMV1581033	Antivirals	28.7876	3.43894	100	21.275	F16
MMV1581034	Antivirals	15.931	0	100	13.1325	G16
MMV1581035	Antivirals	1.16214	30.4278	100	20.875	H16
MMV1581036	Antivirals	13.7495	23.5706	81.9239	4.88	I16
MMV1581377	Antivirals	43.0807	4.52969	94.882	27.3925	J16
MMV1581378	Antivirals	29.7916	2.64572	72.912	6.975	K16
MMV1593511	Antivirals	31.035	2.25402	88.2017	24.39	L16
MMV1593513	Antivirals	38.3514	3.20094	94.1008	0	M16
MMV1593514	Antivirals	33.7936	24.1479	97.4563	19.83	N16
MMV1593515	Antivirals	42.5859	33.0303	72.31	33.55	O16
MMV1593516	Antivirals	11.9307	2.93394	91.5722	34	P16
MMV1593517	Antivirals	-23.5261	0	100	11.55	Q4
MMV1593519	Antivirals	14.8165	7.83982	100	12.7	R16
MMV1593520	Antivirals	-15.7224	16.7778	100	0	S16
MMV1593521	Antivirals	66.8067	14.0064	71.9488	12.54	T16
MMV1593544	Antivirals	22.1385	22.702	90.841	18.675	A17
MMV1633677	Antivirals	-4.76085	14.1727	92.9737	6.6575	B17
MMV1633678	Antivirals	14.3379	26.0684	88.7955	60.775	C17
MMV1633962	Antivirals	10.6113	15.2502	96.9047	17.175	D17
MMV1633963	Antivirals	30.6973	2.01649	97.2724	28.95	E17
MMV1633964	Antivirals	16.9157	2.4758	96.7208	20.165	F17
MMV1633968	Antivirals	19.9747	7.65316	80.4966	53.1	G17
MMV1633969	Antivirals	33.6944	0	96.0203	21.965	H17
MMV1634071	Antivirals	84.1118	23.3135	66.5312	27.3025	I17
MMV1634385	Antivirals	10.319	19.1873	97.2724	20.545	J17
MMV1634388	Antivirals	28.7983	14.3273	91.7561	20.5375	K17
MMV1634389	Antivirals	2.26427	20.932	89.1817	0	L17
MMV1634392	Antivirals	36.8177	22.1424	100	0	M17
MMV1634393	Antivirals	32.6518	21.2967	100	2.01	N17
MMV1634394	Antivirals	9.69019	0	89.6223	17.77	O17
MMV1634395	Antivirals	26.8877	2.83226	78.5704	12.7	P17
MMV1634396	Antivirals	14.7092	6.18448	100	16.8835	Q1
MMV1634397	Antivirals	79.0572	10.9717	100	19.625	R17
MMV1634398	Antivirals	18.6983	1.60069	96.3883	11.295	S17
MMV1634401	Antivirals	8.27993	10.9853	100	11.5875	T17
MMV1634404	Antivirals	28.133	13.7707	98.9274	9.76075	A18
MMV1634556	Antivirals	40.0915	13.079	92.1238	28.7025	B18
MMV1645152	Antivirals	18.2444	21.0476	100	0	C18
MMV1782097	Antivirals	54.8473	20.0564	100	13.984	D18
MMV1782098	Antivirals	18.4564	1.80383	100	10.86	E18
MMV1782101	Antivirals	10.1165	0	100	43.8075	F18
MMV1782102	Antivirals	-22.0287	6.63596	100	21.0175	G18
MMV1782103	Antivirals	28.2765	5.85394	100	7.5375	H18
MMV1782104	Antivirals	11.6823	19.7716	91.2044	14.705	I18
MMV1782105	Antivirals	-5.5948	7.95583	100	0	J18
MMV1782106	Antivirals	-8.67108	16.286	90.6887	17.75	K18
MMV1782107	Antivirals	-152.161	0	100	0	L18
MMV1782111	Antivirals	9.35934	14.8913	91.9073	10.3075	M18
MMV1782112	Antivirals	43.3309	12.7273	89.0444	9.24	N18
MMV1782113	Antivirals	17.9603	6.87071	60.2308	0	O18
MMV1782114	Antivirals	4.37343	4.75267	97.3913	26.8	P18
MMV1782115	Antivirals	38.2699	0	97.239	0	Q2
MMV1782208	Antivirals	-15.6308	14.48	95.2498	7.8925	R18
MMV1782209	Antivirals	29.2089	26.4244	97.6402	15.115	S18
MMV1782210	Antivirals	6.02116	7.41766	100	9.21	T18
MMV1782211	Antivirals	21.7946	83.1972	91.9399	29.05	A19
MMV1782213	Antivirals	3.70512	20.4737	98.4784	27.6125	B19
MMV1782214	Antivirals	59.7337	32.0084	100	42.225	C19
MMV1782220	Antivirals	37.1915	13.5912	99.2951	47.3	D19
MMV1782222	Antivirals	0.489193	30.0707	90.8531	38.625	E19
MMV1782349	Antivirals	12.665	32.2303	100	33.8095	F19
MMV1782350	Antivirals	25.5691	32.2282	100	20.3725	G19
MMV1782352	Antivirals	11.269	25.8014	92.5167	13.6	H19
MMV1782353	Antivirals	55.1763	51.44	99.9308	36.005	I19
MMV1782355	Antivirals	2.83253	24.3024	97.239	27.74	J19
MMV1782386	Antivirals	16.7737	30.7088	96.0203	24.575	K19
MMV1782412	Antivirals	-5.36205	13.9735	91.2162	48.45	L19
MMV180402	Antivirals	76.0561	18.1058	78.9315	9.475	M19
MMV214956	Antivirals	24.0653	43.5322	99.981	20.75	N19
MMV218827	Antivirals	70.5161	29.2543	95.4525	35.4	O19
MMV247764	Antivirals	7.73642	5.7616	96.782	0	P19
MMV251679	Antivirals	28.2108	0	91.298	0	Q3
MMV275100	Antivirals	32.9834	17.6641	100	14.265	R19
MMV394033	Antivirals	76.8047	97.0004	82.6637	0	S19
MMV596723	Antivirals	24.8047	10.434	95.9067	34.235	T19
MMV614278	Antivirals	6.11354	19.9544	96.325	20.2325	A20
MMV617332	Antivirals	29.6576	0	93.583	0	B20
MMV637306	Antivirals	47.1484	4.94872	100	18.825	C20
MMV637413	Antivirals	67.3424	35.7861	33.8449	75.95	D20
MMV637855	Antivirals	15.8413	24.9506	100	0	E20
MMV637879	Antivirals	40.0063	19.6121	89.0375	26.55	F20
MMV638198	Antivirals	36.2143	19.2734	98.7623	57	G20
MMV639951	Antivirals	26.6338	37.2162	92.8213	0.0625	H20
MMV642550	Antivirals	80.0422	65.501	57.5019	20.5575	I20
MMV658803	Antivirals	51.2075	31.8331	94.8473	60.725	J20
MMV687798	Antivirals	15.4947	17.995	92.0597	11.55	K20
MMV688991	Antivirals	14.2157	28.4906	91.298	65.925	L20
MMV690467	Antivirals	44.5909	35.5808	100	0	M20
MMV690480	Antivirals	-2.67599	29.654	100	17.7575	N20
MMV690540	Antivirals	6.53237	16.6382	89.2852	5.435	O20
MMV690547	Antivirals	58.0302	14.8041	83.954	18.34	P20
MMV690555	Antivirals	19.643	21.3473	93.2783	17.5625	Q4
MMV690621	Antivirals	20.5702	6.94571	96.325	2.2225	R20
MMV690653	Antivirals	22.8978	6.88863	90.841	21.25	S20
MMV690706	Antivirals	28.1244	28.1817	100	35.5025	T20
